# Causal relationships between blood lipids and depression phenotypes: A Mendelian randomization analysis

**DOI:** 10.1101/363119

**Authors:** Hon-Cheong So, Carlos Kwan-long Chau, Yu-ying Cheng, Pak C. Sham

## Abstract

**Background:** The etiology of depression remains poorly understood. Changes in blood lipid levels were reported to be associated with depression and suicide, however study findings were mixed.

**Methods:** We performed a two-sample Mendelian randomization (MR) analysis to investigate the causal relationship between blood lipids and depression phenotypes, based on large-scale GWAS summary statistics (*N*=188,577/480,359 for lipid/depression traits respectively). Five depression-related phenotypes were included, namely major depressive disorder (MDD; from PGC), depressive symptoms (DS; from SSGAC), longest duration and number of episodes of low mood, and history of deliberate self-harm (DSH)/suicide (from UK Biobank). MR was conducted with inverse-variance weighted (MR-IVW), Egger and Generalized Summary-data-based MR(GSMR) methods.

**Results:** There was consistent evidence that triglyceride (TG) is causally associated with DS (MR-IVW beta for one-SD increase in TG=0.0346, 95% CI=0.0114-0.0578), supported by MR-IVW and GSMR and multiple r^2^ clumping thresholds. We also observed relatively consistent associations of TG with DSH/suicide (MR-Egger OR= 2.514, CI: 1.579-4.003). There was moderate evidence for positive associations of TG with MDD and the number of episodes of low mood. For HDL-c, we observed moderate evidence for causal associations with DS and MDD. LDL-c and TC did not show robust causal relationships with depression phenotypes, except for weak evidence that LDL-c is inversely related to DSH/suicide. We did not detect significant associations when depression phenotypes were treated as exposures.

**Conclusions:** This study provides evidence to a causal relationship between TG, and to a lesser extent, altered cholesterol levels with depression phenotypes. Further studies on its mechanistic basis and the effects of lipid-lowering therapies are warranted.
