## Supplementary Tables for "Causal relationships between blood lipids and depression phenotypes: A Mendelian randomization analysis": Table S1 Full results MR lipid as exposure.xlsx

### Sheet: Table S1 Full results MR
Table S1 Full MR results when lipids are considered as exposure
Method	Exposure	Outcome	r2	bxy	bxy_se	bxy_pval	FDR	no. of SNPs	n_pleio (GSMR only)	Intercept (Egger/IVW only)	Pleio p (Egger/IVW only)
Egger	HDL	DepSymptoms	0.001	-0.0208038	0.0179288	0.245903	0.768447	87	-	0.000832346	0.335965
Egger	HDL	DepSymptoms	0.01	-0.00620252	0.0153817	0.686771	0.862827	119	-	0.000160094	0.831624
Egger	HDL	DepSymptoms	0.05	-0.0129932	0.0125173	0.299262	0.780434	163	-	4.86872e-05	0.931949
Egger	HDL	DepSymptoms	0.1	-0.0103742	0.0112626	0.35699	0.798934	204		7.44567e-05	0.882111
Egger	HDL	DepSymptoms	0.15	-0.00997988	0.0098745	0.312174	0.780434	236	-	-0.000279727	0.502374
Egger	HDL	LongestDepression	0.001	-0.0169813	0.0313082	0.58755	0.862827	89	-	0.000908896	0.538372
Egger	HDL	LongestDepression	0.01	-0.0354422	0.026646	0.183481	0.768447	124	-	0.00119082	0.355596
Egger	HDL	LongestDepression	0.05	-0.0428155	0.021663	0.0481051	0.768447	170	-	0.0017006	0.0806172
Egger	HDL	LongestDepression	0.1	-0.0152679	0.0187487	0.415445	0.798934	215		0.000596947	0.46633
Egger	HDL	LongestDepression	0.15	-0.0215564	0.0172831	0.212305	0.768447	250	-	0.000923682	0.199773
Egger	HDL	MDD-2018	0.001	0.0270405	0.0428358	0.527871	0.862827	88	-	0.00109988	0.583866
Egger	HDL	MDD-2018	0.01	0.0490745	0.0364336	0.177994	0.768447	123	-	-0.000337805	0.846224
Egger	HDL	MDD-2018	0.05	-0.00858167	0.0286445	0.764488	0.872108	169	-	0.00128071	0.317133
Egger	HDL	MDD-2018	0.1	0.0363882	0.0257805	0.158108	0.768447	214		-0.000120784	0.914092
Egger	HDL	MDD-2018	0.15	0.0069284	0.023713	0.770151	0.872108	249	-	0.00100695	0.310173
Egger	HDL	NumOfDepressionEpisodes	0.001	-0.0164576	0.0295471	0.57753	0.862827	89	-	0.00165053	0.2364
Egger	HDL	NumOfDepressionEpisodes	0.01	-0.0101076	0.0247521	0.683014	0.862827	124	-	0.000876038	0.46445
Egger	HDL	NumOfDepressionEpisodes	0.05	-0.00512201	0.0204618	0.802339	0.872108	170	-	0.00130954	0.154458
Egger	HDL	NumOfDepressionEpisodes	0.1	0.00701966	0.0176152	0.690262	0.862827	215		0.000856788	0.265872
Egger	HDL	NumOfDepressionEpisodes	0.15	-0.00169072	0.0168765	0.9202	0.958541	250	-	0.00100577	0.152859
Egger	HDL	SelfReported_DSH_Suicide	0.001	-0.573299	0.401016	0.152827	0.768447	89	-	-0.00193206	0.918944
Egger	HDL	SelfReported_DSH_Suicide	0.01	-0.214927	0.328388	0.512795	0.862827	124	-	-0.0109511	0.497181
Egger	HDL	SelfReported_DSH_Suicide	0.05	-0.0123801	0.271274	0.9636	0.9636	170	-	-0.0152518	0.218774
Egger	HDL	SelfReported_DSH_Suicide	0.1	-0.19675	0.234204	0.400863	0.798934	215		0.00314558	0.761578
Egger	HDL	SelfReported_DSH_Suicide	0.15	-0.245665	0.211217	0.244792	0.768447	250	-	-0.00201543	0.822385
GSMR	HDL	DepSymptoms	0.001	-0.0109952	0.00957005	0.250589	0.522061	84	3	-	-
GSMR	HDL	DepSymptoms	0.01	-0.00982483	0.00816605	0.228926	0.520285	116	3	-	-
GSMR	HDL	DepSymptoms	0.05	-0.0166404	0.00738914	0.0243218	0.0937274	158	3	-	-
GSMR	HDL	DepSymptoms	0.1	-0.0198671	0.00717031	0.00559276	0.0467068	198	5	-	-
GSMR	HDL	DepSymptoms	0.15	-0.0244272	0.00725794	0.000763825	0.0190956	228	7	-	-
GSMR	HDL	LongestDepression	0.001	0.000289276	0.0177987	0.987033	0.987033	88	1	-	-
GSMR	HDL	LongestDepression	0.01	-0.00965622	0.0151307	0.523352	0.688621	123	1	-	-
GSMR	HDL	LongestDepression	0.05	-0.00481107	0.0134556	0.720678	0.783346	167	1	-	-
GSMR	HDL	LongestDepression	0.1	-0.0070242	0.013017	0.589461	0.736826	213	1	-	-
GSMR	HDL	LongestDepression	0.15	-0.00227891	0.0127807	0.858481	0.894251	249	0	-	-
GSMR	HDL	MDD-2018	0.001	0.0612786	0.0221219	0.00560482	0.0467068	86	2	-	-
GSMR	HDL	MDD-2018	0.01	0.0505561	0.0189226	0.00754622	0.0471639	120	3	-	-
GSMR	HDL	MDD-2018	0.05	0.0156039	0.0168227	0.353642	0.555327	166	1	-	-
GSMR	HDL	MDD-2018	0.1	0.0150016	0.0163029	0.357479	0.555327	212	1	-	-
GSMR	HDL	MDD-2018	0.15	0.0154272	0.0160616	0.336803	0.555327	247	1	-	-
GSMR	HDL	NumOfDepressionEpisodes	0.001	0.0142365	0.0164494	0.386779	0.555327	88	1	-	-
GSMR	HDL	NumOfDepressionEpisodes	0.01	0.0117865	0.0139996	0.399836	0.555327	123	1	-	-
GSMR	HDL	NumOfDepressionEpisodes	0.05	0.0107797	0.012465	0.387148	0.555327	166	2	-	-
GSMR	HDL	NumOfDepressionEpisodes	0.1	0.0057552	0.0120853	0.633922	0.739203	212	2	-	-
GSMR	HDL	NumOfDepressionEpisodes	0.15	0.00538844	0.0118932	0.650499	0.739203	247	2	-	-
GSMR	HDL	SelfReported_DSH_Suicide	0.001	-0.507269	0.220611	0.0214835	0.0937274	89	0	-	-
GSMR	HDL	SelfReported_DSH_Suicide	0.01	-0.332705	0.185845	0.0734177	0.183544	124	0	-	-
GSMR	HDL	SelfReported_DSH_Suicide	0.05	-0.366197	0.164762	0.0262437	0.0937274	167	1	-	-
GSMR	HDL	SelfReported_DSH_Suicide	0.1	-0.313834	0.160038	0.0498797	0.148248	213	1	-	-
GSMR	HDL	SelfReported_DSH_Suicide	0.15	-0.303689	0.157196	0.0533694	0.148248	247	2	-	-
IVW	HDL	DepSymptoms	0.001	-0.00628563	0.0111407	0.572617	0.715771	87	-	0.000832346	0.335965
IVW	HDL	DepSymptoms	0.01	-0.00346317	0.00990884	0.726712	0.76707	119	-	0.000160094	0.831624
IVW	HDL	DepSymptoms	0.05	-0.0121317	0.00871988	0.164143	0.410356	163	-	4.86872e-05	0.931949
IVW	HDL	DepSymptoms	0.1	-0.00906437	0.00862767	0.293435	0.52399	204	-	7.44567e-05	0.882111
IVW	HDL	DepSymptoms	0.15	-0.0149464	0.00804936	0.0633333	0.306699	236	-	-0.000279727	0.502374
IVW	HDL	LongestDepression	0.001	-0.000672341	0.0174488	0.969263	0.969263	89	-	0.000908896	0.538372
IVW	HDL	LongestDepression	0.01	-0.0148894	0.0160429	0.353357	0.588928	124	-	0.00119082	0.355596
IVW	HDL	LongestDepression	0.05	-0.0127735	0.0148752	0.390502	0.602257	170	-	0.0017006	0.0806172
IVW	HDL	LongestDepression	0.1	-0.00470319	0.0135674	0.728851	0.76707	215	-	0.000596947	0.46633
IVW	HDL	LongestDepression	0.15	-0.00508738	0.0136539	0.70945	0.76707	250	-	0.000923682	0.199773
IVW	HDL	MDD-2018	0.001	0.0469647	0.0258931	0.0697092	0.306699	88	-	0.00109988	0.583866
IVW	HDL	MDD-2018	0.01	0.0431418	0.0233186	0.0642991	0.306699	123	-	-0.000337805	0.846224
IVW	HDL	MDD-2018	0.05	0.0143312	0.0201971	0.477974	0.628913	169	-	0.00128071	0.317133
IVW	HDL	MDD-2018	0.1	0.0342126	0.0198027	0.0840473	0.306699	214	-	-0.000120784	0.914092
IVW	HDL	MDD-2018	0.15	0.0249603	0.0201141	0.21463	0.447145	249	-	0.00100695	0.310173
IVW	HDL	NumOfDepressionEpisodes	0.001	0.0131625	0.0168102	0.433625	0.602257	89	-	0.00165053	0.2364
IVW	HDL	NumOfDepressionEpisodes	0.01	0.00501141	0.0148865	0.736387	0.76707	124	-	0.000876038	0.46445
IVW	HDL	NumOfDepressionEpisodes	0.05	0.0180045	0.0142541	0.206551	0.447145	170	-	0.00130954	0.154458
IVW	HDL	NumOfDepressionEpisodes	0.1	0.0221784	0.0129127	0.0858757	0.306699	215	-	0.000856788	0.265872
IVW	HDL	NumOfDepressionEpisodes	0.15	0.0162381	0.0140198	0.24677	0.474558	250	-	0.00100577	0.152859
IVW	HDL	SelfReported_DSH_Suicide	0.001	-0.607784	0.230974	0.00850337	0.212584	89	-	-0.00193206	0.918944
IVW	HDL	SelfReported_DSH_Suicide	0.01	-0.399434	0.205538	0.0519727	0.306699	124	-	-0.0109511	0.497181
IVW	HDL	SelfReported_DSH_Suicide	0.05	-0.275371	0.194178	0.156151	0.410356	170	-	-0.0152518	0.218774
IVW	HDL	SelfReported_DSH_Suicide	0.1	-0.142118	0.176167	0.419825	0.602257	215	-	0.00314558	0.761578
IVW	HDL	SelfReported_DSH_Suicide	0.15	-0.280527	0.17159	0.102077	0.318991	250	-	-0.00201543	0.822385
Egger	LDL	DepSymptoms	0.001	0.0133975	0.0159274	0.400256	0.933845	72	-	-0.000763556	0.378941
Egger	LDL	DepSymptoms	0.01	-0.00376187	0.01414	0.790205	0.933845	94	-	-0.000542644	0.479617
Egger	LDL	DepSymptoms	0.05	0.00159844	0.0121865	0.895645	0.933845	139	-	-0.000292777	0.636672
Egger	LDL	DepSymptoms	0.1	0.00917877	0.0111723	0.411325	0.933845	180		-0.000231729	0.672315
Egger	LDL	DepSymptoms	0.15	-0.00631307	0.010187	0.535444	0.933845	215	-	0.000356882	0.460757
Egger	LDL	LongestDepression	0.001	0.0129879	0.0204153	0.524658	0.933845	78	-	-0.000281699	0.835276
Egger	LDL	LongestDepression	0.01	0.0025172	0.0193489	0.896491	0.933845	99	-	-0.000257113	0.825934
Egger	LDL	LongestDepression	0.05	0.00026991	0.0174183	0.987637	0.987637	144	-	-0.000903125	0.347082
Egger	LDL	LongestDepression	0.1	-0.00674331	0.0162323	0.67783	0.933845	188		-0.000712411	0.401248
Egger	LDL	LongestDepression	0.15	0.00446468	0.0147535	0.76218	0.933845	223	-	0.00023224	0.758934
Egger	LDL	MDD-2018	0.001	-0.0315251	0.0271662	0.245865	0.933845	79	-	-0.000707433	0.67969
Egger	LDL	MDD-2018	0.01	-0.032868	0.0256128	0.199399	0.933845	99	-	9.95492e-05	0.947048
Egger	LDL	MDD-2018	0.05	0.0092145	0.0232085	0.691345	0.933845	145	-	-0.00159467	0.20006
Egger	LDL	MDD-2018	0.1	0.0233252	0.02173	0.283088	0.933845	189		-0.00229433	0.0388592
Egger	LDL	MDD-2018	0.15	-0.011276	0.019701	0.567081	0.933845	224	-	-0.00184866	0.0583503
Egger	LDL	NumOfDepressionEpisodes	0.001	0.00418798	0.0179913	0.815934	0.933845	78	-	-0.000765795	0.520902
Egger	LDL	NumOfDepressionEpisodes	0.01	-0.00579325	0.0176477	0.742706	0.933845	99	-	0.00020388	0.848331
Egger	LDL	NumOfDepressionEpisodes	0.05	-0.00905266	0.0154136	0.55699	0.933845	144	-	0.000834578	0.325928
Egger	LDL	NumOfDepressionEpisodes	0.1	-0.00375592	0.014308	0.792933	0.933845	188		0.000438329	0.557897
Egger	LDL	NumOfDepressionEpisodes	0.15	-0.00446249	0.0130015	0.731427	0.933845	223	-	0.00113791	0.0877567
Egger	LDL	SelfReported_DSH_Suicide	0.001	0.0611785	0.262732	0.815874	0.933845	78	-	0.0212154	0.211582
Egger	LDL	SelfReported_DSH_Suicide	0.01	-0.0409329	0.253217	0.87158	0.933845	99	-	0.0103145	0.496855
Egger	LDL	SelfReported_DSH_Suicide	0.05	-0.153361	0.220706	0.48714	0.933845	144	-	0.0169659	0.162731
Egger	LDL	SelfReported_DSH_Suicide	0.1	-0.273872	0.205129	0.181837	0.933845	188		0.0215562	0.0450218
Egger	LDL	SelfReported_DSH_Suicide	0.15	-0.657654	0.181996	0.000302028	0.0075507	223	-	0.027962	0.00293409
GSMR	LDL	DepSymptoms	0.001	-0.00675152	0.00919179	0.462634	0.816584	71	0	-	-
GSMR	LDL	DepSymptoms	0.01	-0.0151045	0.00790575	0.0560598	0.372647	92	0	-	-
GSMR	LDL	DepSymptoms	0.05	-0.012349	0.00737185	0.0939043	0.372647	137	0	-	-
GSMR	LDL	DepSymptoms	0.1	-0.00528659	0.00716343	0.460516	0.816584	177	0	-	-
GSMR	LDL	DepSymptoms	0.15	-0.00840015	0.00706979	0.234764	0.652123	210	2	-	-
GSMR	LDL	LongestDepression	0.001	0.00065351	0.0140173	0.962815	0.99385	77	0	-	-
GSMR	LDL	LongestDepression	0.01	-0.0105619	0.0131151	0.420633	0.816584	97	0	-	-
GSMR	LDL	LongestDepression	0.05	-0.0199101	0.0123826	0.107854	0.372647	142	0	-	-
GSMR	LDL	LongestDepression	0.1	-0.0186458	0.0119414	0.118419	0.372647	184	1	-	-
GSMR	LDL	LongestDepression	0.15	-0.00212435	0.011464	0.852989	0.99385	219	1	-	-
GSMR	LDL	MDD-2018	0.001	-0.0202011	0.0186833	0.279591	0.698976	76	2	-	-
GSMR	LDL	MDD-2018	0.01	-0.0382971	0.0165595	0.0207392	0.259241	97	0	-	-
GSMR	LDL	MDD-2018	0.05	-0.0249318	0.0160031	0.119247	0.372647	140	3	-	-
GSMR	LDL	MDD-2018	0.1	-0.024651	0.0154925	0.111575	0.372647	183	3	-	-
GSMR	LDL	MDD-2018	0.15	-0.0357447	0.0148466	0.016058	0.259241	220	1	-	-
GSMR	LDL	NumOfDepressionEpisodes	0.001	-0.00850147	0.0131143	0.516818	0.816584	76	1	-	-
GSMR	LDL	NumOfDepressionEpisodes	0.01	-0.00962998	0.0122838	0.433064	0.816584	96	1	-	-
GSMR	LDL	NumOfDepressionEpisodes	0.05	-0.00315402	0.0115845	0.785422	0.99385	141	1	-	-
GSMR	LDL	NumOfDepressionEpisodes	0.1	0.00207722	0.0110809	0.851301	0.99385	185	0	-	-
GSMR	LDL	NumOfDepressionEpisodes	0.15	0.00681447	0.0106589	0.522614	0.816584	220	0	-	-
GSMR	LDL	SelfReported_DSH_Suicide	0.001	0.0963735	0.179313	0.59095	0.869044	77	0	-	-
GSMR	LDL	SelfReported_DSH_Suicide	0.01	-0.00127527	0.165444	0.99385	0.99385	96	1	-	-
GSMR	LDL	SelfReported_DSH_Suicide	0.05	0.0464033	0.155789	0.765811	0.99385	140	2	-	-
GSMR	LDL	SelfReported_DSH_Suicide	0.1	0.0214286	0.150278	0.886611	0.99385	183	2	-	-
GSMR	LDL	SelfReported_DSH_Suicide	0.15	0.00325684	0.144734	0.982047	0.99385	218	2	-	-
IVW	LDL	DepSymptoms	0.001	0.00237158	0.0109722	0.828875	0.966883	72	-	-0.000763556	0.378941
IVW	LDL	DepSymptoms	0.01	-0.011738	0.00990925	0.236196	0.854408	94	-	-0.000542644	0.479617
IVW	LDL	DepSymptoms	0.05	-0.00283712	0.00898625	0.752217	0.966883	139	-	-0.000292777	0.636672
IVW	LDL	DepSymptoms	0.1	0.00566211	0.0089974	0.529149	0.966883	180	-	-0.000231729	0.672315
IVW	LDL	DepSymptoms	0.15	-0.000840695	0.00857799	0.921927	0.966883	215	-	0.000356882	0.460757
IVW	LDL	LongestDepression	0.001	0.0100144	0.0156488	0.522208	0.966883	78	-	-0.000281699	0.835276
IVW	LDL	LongestDepression	0.01	-0.000583908	0.0140641	0.966883	0.966883	99	-	-0.000257113	0.825934
IVW	LDL	LongestDepression	0.05	-0.0111172	0.0136412	0.415088	0.966883	144	-	-0.000903125	0.347082
IVW	LDL	LongestDepression	0.1	-0.0159618	0.0135626	0.239234	0.854408	188	-	-0.000712411	0.401248
IVW	LDL	LongestDepression	0.15	0.00736389	0.0134262	0.583369	0.966883	223	-	0.00023224	0.758934
IVW	LDL	MDD-2018	0.001	-0.0395241	0.020733	0.0566069	0.509873	79	-	-0.000707433	0.67969
IVW	LDL	MDD-2018	0.01	-0.0316034	0.0187559	0.0919919	0.57495	99	-	9.95492e-05	0.947048
IVW	LDL	MDD-2018	0.05	-0.011808	0.0186786	0.527279	0.966883	145	-	-0.00159467	0.20006
IVW	LDL	MDD-2018	0.1	-0.00753096	0.0189544	0.691132	0.966883	189	-	-0.00229433	0.0388592
IVW	LDL	MDD-2018	0.15	-0.035902	0.018025	0.046394	0.509873	224	-	-0.00184866	0.0583503
IVW	LDL	NumOfDepressionEpisodes	0.001	-0.00390606	0.0125328	0.755293	0.966883	78	-	-0.000765795	0.520902
IVW	LDL	NumOfDepressionEpisodes	0.01	-0.00333344	0.0125876	0.791149	0.966883	99	-	0.00020388	0.848331
IVW	LDL	NumOfDepressionEpisodes	0.05	0.00147718	0.0114957	0.897755	0.966883	144	-	0.000834578	0.325928
IVW	LDL	NumOfDepressionEpisodes	0.1	0.0019185	0.0113279	0.865514	0.966883	188	-	0.000438329	0.557897
IVW	LDL	NumOfDepressionEpisodes	0.15	0.00976385	0.011262	0.385956	0.966883	223	-	0.00113791	0.0877567
IVW	LDL	SelfReported_DSH_Suicide	0.001	0.296002	0.194487	0.12802	0.640099	78	-	0.0212154	0.211582
IVW	LDL	SelfReported_DSH_Suicide	0.01	0.0860882	0.185442	0.642482	0.966883	99	-	0.0103145	0.496855
IVW	LDL	SelfReported_DSH_Suicide	0.05	0.0634707	0.170815	0.710209	0.966883	144	-	0.0169659	0.162731
IVW	LDL	SelfReported_DSH_Suicide	0.1	0.00772859	0.17022	0.963786	0.966883	188	-	0.0215562	0.0450218
IVW	LDL	SelfReported_DSH_Suicide	0.15	-0.30839	0.164724	0.0611848	0.509873	223	-	0.027962	0.00293409
Egger	TC	DepSymptoms	0.001	0.00398978	0.0179399	0.824005	0.992378	85	-	0.000220386	0.813199
Egger	TC	DepSymptoms	0.01	-0.00218694	0.0150479	0.884449	0.992378	115	-	0.0001013	0.893362
Egger	TC	DepSymptoms	0.05	0.00878879	0.0131561	0.504108	0.992378	165		-0.000493161	0.434378
Egger	TC	DepSymptoms	0.1	0.0189766	0.0117043	0.104946	0.992378	222		-0.000735897	0.163573
Egger	TC	DepSymptoms	0.15	0.0145847	0.0111163	0.189515	0.992378	258	-	-0.00106828	0.0330728
Egger	TC	LongestDepression	0.001	0.015139	0.0236611	0.522286	0.992378	86	-	-0.00175839	0.193106
Egger	TC	LongestDepression	0.01	0.00223017	0.0210172	0.915494	0.992378	118	-	-0.00152963	0.167283
Egger	TC	LongestDepression	0.05	-0.01534	0.0191138	0.422228	0.992378	174		-0.000161233	0.865067
Egger	TC	LongestDepression	0.1	-0.000415767	0.0174205	0.980959	0.992378	236		-0.00130983	0.103123
Egger	TC	LongestDepression	0.15	-0.0129523	0.016657	0.43681	0.992378	277	-	-0.000247908	0.7445
Egger	TC	MDD-2018	0.001	-0.00180331	0.034963	0.958865	0.992378	87	-	-0.00099721	0.597034
Egger	TC	MDD-2018	0.01	0.00245444	0.0316426	0.938172	0.992378	118	-	-0.000367186	0.817638
Egger	TC	MDD-2018	0.05	-0.000271365	0.0284064	0.992378	0.992378	173		0.000427941	0.752108
Egger	TC	MDD-2018	0.1	0.00616053	0.025643	0.810142	0.992378	228		-0.00105388	0.35855
Egger	TC	MDD-2018	0.15	-0.00945924	0.0235755	0.68825	0.992378	267	-	-0.000804793	0.440532
Egger	TC	NumOfDepressionEpisodes	0.001	-0.00353783	0.0219777	0.872114	0.992378	86	-	-0.000297667	0.81247
Egger	TC	NumOfDepressionEpisodes	0.01	-0.00270172	0.0188683	0.886141	0.992378	118	-	0.000302317	0.761101
Egger	TC	NumOfDepressionEpisodes	0.05	-0.00948156	0.0173256	0.584203	0.992378	174		0.00171771	0.0457979
Egger	TC	NumOfDepressionEpisodes	0.1	0.0132354	0.0154481	0.391577	0.992378	236		0.000459083	0.51948
Egger	TC	NumOfDepressionEpisodes	0.15	0.00675308	0.0145489	0.64253	0.992378	277	-	0.000893451	0.178695
Egger	TC	SelfReported_DSH_Suicide	0.001	-0.164768	0.296302	0.578156	0.992378	86	-	0.0116838	0.49619
Egger	TC	SelfReported_DSH_Suicide	0.01	-0.0925487	0.25932	0.721174	0.992378	118	-	-0.00306154	0.824326
Egger	TC	SelfReported_DSH_Suicide	0.05	-0.133008	0.235731	0.572592	0.992378	174		0.00287596	0.807822
Egger	TC	SelfReported_DSH_Suicide	0.1	-0.270623	0.216293	0.210867	0.992378	236		0.00863396	0.38933
Egger	TC	SelfReported_DSH_Suicide	0.15	-0.10275	0.193965	0.596296	0.992378	277	-	-0.00115773	0.896665
GSMR	TC	DepSymptoms	0.001	0.0017033	0.00897958	0.849555	0.978198	82	2	-	-
GSMR	TC	DepSymptoms	0.01	-0.00181793	0.00799065	0.82003	0.978198	110	3	-	-
GSMR	TC	DepSymptoms	0.05	-0.0047639	0.0075216	0.526497	0.978198	158	4	-	-
GSMR	TC	DepSymptoms	0.1	-0.00280103	0.00721779	0.697962	0.978198	212	4	-	-
GSMR	TC	DepSymptoms	0.15	-0.00759377	0.00713727	0.287347	0.853538	247	6	-	-
GSMR	TC	LongestDepression	0.001	-0.0139879	0.0146721	0.340404	0.853538	85	0	-	-
GSMR	TC	LongestDepression	0.01	-0.0225453	0.0133899	0.0922278	0.576424	117	0	-	-
GSMR	TC	LongestDepression	0.05	-0.0229129	0.0126621	0.0703643	0.576424	171	0	-	-
GSMR	TC	LongestDepression	0.1	-0.0249208	0.0122604	0.0420913	0.576424	229	1	-	-
GSMR	TC	LongestDepression	0.15	-0.0228401	0.012121	0.0595181	0.576424	271	1	-	-
GSMR	TC	MDD-2018	0.001	-0.000748972	0.019671	0.969628	0.978198	83	3	-	-
GSMR	TC	MDD-2018	0.01	0.00383954	0.0178479	0.82967	0.978198	113	3	-	-
GSMR	TC	MDD-2018	0.05	0.000456867	0.0167177	0.978198	0.978198	167	3	-	-
GSMR	TC	MDD-2018	0.1	-0.016133	0.0162386	0.320467	0.853538	218	4	-	-
GSMR	TC	MDD-2018	0.15	-0.0156116	0.0160434	0.330514	0.853538	256	6	-	-
GSMR	TC	NumOfDepressionEpisodes	0.001	-0.013105	0.0137748	0.341415	0.853538	84	1	-	-
GSMR	TC	NumOfDepressionEpisodes	0.01	-0.0048054	0.012579	0.702448	0.978198	116	1	-	-
GSMR	TC	NumOfDepressionEpisodes	0.05	0.00488963	0.0117616	0.677609	0.978198	171	0	-	-
GSMR	TC	NumOfDepressionEpisodes	0.1	0.00469578	0.0113836	0.679971	0.978198	230	0	-	-
GSMR	TC	NumOfDepressionEpisodes	0.15	0.00534067	0.0112552	0.635138	0.978198	271	1	-	-
GSMR	TC	SelfReported_DSH_Suicide	0.001	-0.0133361	0.180852	0.941217	0.978198	85	0	-	-
GSMR	TC	SelfReported_DSH_Suicide	0.01	-0.174359	0.166872	0.296086	0.853538	115	2	-	-
GSMR	TC	SelfReported_DSH_Suicide	0.05	-0.0685555	0.15711	0.66258	0.978198	167	4	-	-
GSMR	TC	SelfReported_DSH_Suicide	0.1	0.00443963	0.151659	0.976646	0.978198	229	1	-	-
GSMR	TC	SelfReported_DSH_Suicide	0.15	-0.0226642	0.149882	0.879807	0.978198	268	4	-	-
IVW	TC	DepSymptoms	0.001	0.00745312	0.0123285	0.545483	0.796202	85	-	0.000220386	0.813199
IVW	TC	DepSymptoms	0.01	-0.000528082	0.0101162	0.958368	0.977529	115	-	0.0001013	0.893362
IVW	TC	DepSymptoms	0.05	0.000246029	0.00873484	0.977529	0.977529	165	-	-0.000493161	0.434378
IVW	TC	DepSymptoms	0.1	0.00539758	0.00790942	0.494971	0.796202	222	-	-0.000735897	0.163573
IVW	TC	DepSymptoms	0.15	-0.00445524	0.00861646	0.605113	0.796202	258	-	-0.00106828	0.0330728
IVW	TC	LongestDepression	0.001	-0.00863502	0.0155287	0.578163	0.796202	86	-	-0.00175839	0.193106
IVW	TC	LongestDepression	0.01	-0.0203401	0.013835	0.141511	0.648141	118	-	-0.00152963	0.167283
IVW	TC	LongestDepression	0.05	-0.0178976	0.0128204	0.162707	0.648141	174	-	-0.000161233	0.865067
IVW	TC	LongestDepression	0.1	-0.0230891	0.0122238	0.05891	0.490916	236	-	-0.00130983	0.103123
IVW	TC	LongestDepression	0.15	-0.0170939	0.0132527	0.197107	0.648141	277	-	-0.000247908	0.7445
IVW	TC	MDD-2018	0.001	-0.0166879	0.0224748	0.457774	0.796202	87	-	-0.00099721	0.597034
IVW	TC	MDD-2018	0.01	-0.00342555	0.021349	0.872523	0.977529	118	-	-0.000367186	0.817638
IVW	TC	MDD-2018	0.05	0.00701329	0.0196963	0.721787	0.902234	173	-	0.000427941	0.752108
IVW	TC	MDD-2018	0.1	-0.0130453	0.018422	0.478859	0.796202	228	-	-0.00105388	0.35855
IVW	TC	MDD-2018	0.15	-0.0236629	0.0187692	0.207405	0.648141	267	-	-0.000804793	0.440532
IVW	TC	NumOfDepressionEpisodes	0.001	-0.00756331	0.0142877	0.596556	0.796202	86	-	-0.000297667	0.81247
IVW	TC	NumOfDepressionEpisodes	0.01	0.0017594	0.0119143	0.882603	0.977529	118	-	0.000302317	0.761101
IVW	TC	NumOfDepressionEpisodes	0.05	0.0177663	0.0114522	0.12082	0.648141	174	-	0.00171771	0.0457979
IVW	TC	NumOfDepressionEpisodes	0.1	0.0211823	0.0103074	0.0398738	0.490916	236	-	0.000459083	0.51948
IVW	TC	NumOfDepressionEpisodes	0.15	0.0216813	0.0109046	0.0467826	0.490916	277	-	0.000893451	0.178695
IVW	TC	SelfReported_DSH_Suicide	0.001	-0.0103358	0.200659	0.95892	0.977529	86	-	0.0116838	0.49619
IVW	TC	SelfReported_DSH_Suicide	0.01	-0.137088	0.171402	0.423822	0.796202	118	-	-0.00306154	0.824326
IVW	TC	SelfReported_DSH_Suicide	0.05	-0.0878455	0.158403	0.579188	0.796202	174	-	0.00287596	0.807822
IVW	TC	SelfReported_DSH_Suicide	0.1	-0.122892	0.154308	0.425795	0.796202	236	-	0.00863396	0.38933
IVW	TC	SelfReported_DSH_Suicide	0.15	-0.121798	0.148164	0.411052	0.796202	277	-	-0.00115773	0.896665
Egger	TG	DepSymptoms	0.001	0.00367751	0.0213486	0.863233	0.93316	53	-	0.00104013	0.325426
Egger	TG	DepSymptoms	0.01	0.00903883	0.0173825	0.603066	0.855164	67	-	0.00157086	0.0797855
Egger	TG	DepSymptoms	0.05	0.0143013	0.0158003	0.365398	0.855164	98		0.00124682	0.0850292
Egger	TG	DepSymptoms	0.1	0.00846253	0.0143231	0.554634	0.855164	121	-	0.000919701	0.147501
Egger	TG	DepSymptoms	0.15	0.0118825	0.0134775	0.377963	0.855164	145	-	0.000478377	0.410617
Egger	TG	LongestDepression	0.001	-0.0648773	0.0362488	0.0734899	0.262464	54	-	0.00376569	0.032486
Egger	TG	LongestDepression	0.01	-0.0173897	0.0285246	0.542102	0.855164	73	-	0.00207557	0.155641
Egger	TG	LongestDepression	0.05	0.00354683	0.027342	0.896787	0.93316	113		0.000675434	0.580031
Egger	TG	LongestDepression	0.1	0.00191857	0.0228757	0.93316	0.93316	139	-	0.000985536	0.330697
Egger	TG	LongestDepression	0.15	-0.0121246	0.0212371	0.568058	0.855164	178	-	0.00133636	0.140715
Egger	TG	MDD-2018	0.001	0.0281082	0.0431353	0.514642	0.855164	53	-	0.000725153	0.732273
Egger	TG	MDD-2018	0.01	0.0183476	0.0356704	0.606997	0.855164	70	-	0.00220307	0.229957
Egger	TG	MDD-2018	0.05	0.011462	0.0348125	0.741966	0.904354	105		0.00186634	0.238547
Egger	TG	MDD-2018	0.1	0.0359756	0.0297933	0.227238	0.643794	125	-	0.000787511	0.556458
Egger	TG	MDD-2018	0.15	0.0335557	0.0280608	0.231766	0.643794	155	-	0.000468893	0.704876
Egger	TG	NumOfDepressionEpisodes	0.001	0.00820667	0.0334159	0.805998	0.915907	54	-	0.00123769	0.445912
Egger	TG	NumOfDepressionEpisodes	0.01	-0.00933426	0.0266338	0.725988	0.904354	73	-	0.00208138	0.12751
Egger	TG	NumOfDepressionEpisodes	0.05	0.00760134	0.0248466	0.759658	0.904354	113		0.00131788	0.234975
Egger	TG	NumOfDepressionEpisodes	0.1	0.0401736	0.0223115	0.0717699	0.262464	139	-	0.000123487	0.900627
Egger	TG	NumOfDepressionEpisodes	0.15	0.00988501	0.019694	0.615718	0.855164	178	-	0.00184681	0.0282867
Egger	TG	SelfReported_DSH_Suicide	0.001	0.842177	0.437773	0.0543826	0.262464	54	-	-0.0204623	0.337708
Egger	TG	SelfReported_DSH_Suicide	0.01	0.993606	0.335645	0.00307349	0.0256124	73	-	-0.0326044	0.0624816
Egger	TG	SelfReported_DSH_Suicide	0.05	0.793217	0.311963	0.011001	0.0687565	113		-0.0177983	0.204505
Egger	TG	SelfReported_DSH_Suicide	0.1	0.86152	0.271784	0.00152509	0.0190636	139	-	-0.025142	0.0393241
Egger	TG	SelfReported_DSH_Suicide	0.15	0.922069	0.237307	0.0001021	0.0025525	178	-	-0.0240073	0.0197803
GSMR	TG	DepSymptoms	0.001	0.0202968	0.0117436	0.0839287	0.174851	53	0	-	-
GSMR	TG	DepSymptoms	0.01	0.0285184	0.010541	0.00682091	0.0426307	66	1	-	-
GSMR	TG	DepSymptoms	0.05	0.0297666	0.010245	0.00366687	0.0305572	96	1	-	-
GSMR	TG	DepSymptoms	0.1	0.032364	0.00998385	0.00118844	0.0231202	119	1	-	-
GSMR	TG	DepSymptoms	0.15	0.0307565	0.00987883	0.00184962	0.0231202	141	2	-	-
GSMR	TG	LongestDepression	0.001	-0.0151477	0.0208925	0.468435	0.585544	54	0	-	-
GSMR	TG	LongestDepression	0.01	0.00232258	0.0180697	0.897726	0.954449	73	0	-	-
GSMR	TG	LongestDepression	0.05	-2.54778e-05	0.0176474	0.998848	0.998848	112	0	-	-
GSMR	TG	LongestDepression	0.1	0.0062166	0.0171339	0.716735	0.853256	136	1	-	-
GSMR	TG	LongestDepression	0.15	0.00372604	0.016828	0.824767	0.937235	173	2	-	-
GSMR	TG	MDD-2018	0.001	0.0253649	0.0257352	0.324322	0.42674	53	0	-	-
GSMR	TG	MDD-2018	0.01	0.0320399	0.0227173	0.158429	0.232983	70	0	-	-
GSMR	TG	MDD-2018	0.05	0.0260562	0.0223646	0.243994	0.338881	102	2	-	-
GSMR	TG	MDD-2018	0.1	0.036177	0.0219977	0.100056	0.192416	122	2	-	-
GSMR	TG	MDD-2018	0.15	0.00226405	0.0215353	0.916271	0.954449	151	2	-	-
GSMR	TG	NumOfDepressionEpisodes	0.001	0.0300397	0.0194004	0.121525	0.200784	54	0	-	-
GSMR	TG	NumOfDepressionEpisodes	0.01	0.0255047	0.016779	0.128502	0.200784	73	0	-	-
GSMR	TG	NumOfDepressionEpisodes	0.05	0.0340149	0.0163857	0.037904	0.115637	112	0	-	-
GSMR	TG	NumOfDepressionEpisodes	0.1	0.0303823	0.0159066	0.0561275	0.127562	137	0	-	-
GSMR	TG	NumOfDepressionEpisodes	0.15	0.0321103	0.0156444	0.0401198	0.115637	174	1	-	-
GSMR	TG	SelfReported_DSH_Suicide	0.001	0.416448	0.260611	0.11005	0.196517	54	0	-	-
GSMR	TG	SelfReported_DSH_Suicide	0.01	0.431469	0.221372	0.0512875	0.127562	73	0	-	-
GSMR	TG	SelfReported_DSH_Suicide	0.05	0.469435	0.216993	0.0305129	0.115637	112	0	-	-
GSMR	TG	SelfReported_DSH_Suicide	0.1	0.427506	0.209849	0.0416295	0.115637	136	1	-	-
GSMR	TG	SelfReported_DSH_Suicide	0.15	0.429378	0.204695	0.035936	0.115637	174	1	-	-
IVW	TG	DepSymptoms	0.001	0.0206181	0.0143658	0.151223	0.210032	53	-	0.00104013	0.325426
IVW	TG	DepSymptoms	0.01	0.0326691	0.0126779	0.00997018	0.0830848	67	-	0.00157086	0.0797855
IVW	TG	DepSymptoms	0.05	0.0346187	0.011848	0.00347888	0.0482686	98	-	0.00124682	0.0850292
IVW	TG	DepSymptoms	0.1	0.0233598	0.0116548	0.0450368	0.102356	121	-	0.000919701	0.147501
IVW	TG	DepSymptoms	0.15	0.0194664	0.0116879	0.0958092	0.168623	145	-	0.000478377	0.410617
IVW	TG	LongestDepression	0.001	-0.0019641	0.0233561	0.932982	0.932982	54	-	0.00376569	0.032486
IVW	TG	LongestDepression	0.01	0.0141361	0.019274	0.463298	0.503585	73	-	0.00207557	0.155641
IVW	TG	LongestDepression	0.05	0.0147986	0.0201673	0.463073	0.503585	113	-	0.000675434	0.580031
IVW	TG	LongestDepression	0.1	0.0176798	0.0178755	0.322638	0.384093	139	-	0.000985536	0.330697
IVW	TG	LongestDepression	0.15	0.00854447	0.0186759	0.647302	0.674273	178	-	0.00133636	0.140715
IVW	TG	MDD-2018	0.001	0.0400491	0.0262695	0.127372	0.187312	53	-	0.000725153	0.732273
IVW	TG	MDD-2018	0.01	0.0516497	0.0239772	0.0312308	0.0867523	70	-	0.00220307	0.229957
IVW	TG	MDD-2018	0.05	0.0418117	0.0264346	0.113717	0.177683	105	-	0.00186634	0.238547
IVW	TG	MDD-2018	0.1	0.0481729	0.0238745	0.0436171	0.102356	125	-	0.000787511	0.556458
IVW	TG	MDD-2018	0.15	0.0405898	0.0243093	0.0949744	0.168623	155	-	0.000468893	0.704876
IVW	TG	NumOfDepressionEpisodes	0.001	0.0288788	0.020698	0.162943	0.214399	54	-	0.00123769	0.445912
IVW	TG	NumOfDepressionEpisodes	0.01	0.0222503	0.0181443	0.220086	0.275108	73	-	0.00208138	0.12751
IVW	TG	NumOfDepressionEpisodes	0.05	0.0295404	0.0180214	0.101174	0.168623	113	-	0.00131788	0.234975
IVW	TG	NumOfDepressionEpisodes	0.1	0.042146	0.0182805	0.0211374	0.0857315	139	-	0.000123487	0.900627
IVW	TG	NumOfDepressionEpisodes	0.15	0.0384011	0.0174132	0.0274341	0.0857315	178	-	0.00184681	0.0282867
IVW	TG	SelfReported_DSH_Suicide	0.001	0.503037	0.26895	0.0614324	0.127984	54	-	-0.0204623	0.337708
IVW	TG	SelfReported_DSH_Suicide	0.01	0.51055	0.224017	0.022663	0.0857315	73	-	-0.0326044	0.0624816
IVW	TG	SelfReported_DSH_Suicide	0.05	0.500267	0.215546	0.0202908	0.0857315	113	-	-0.0177983	0.204505
IVW	TG	SelfReported_DSH_Suicide	0.1	0.469162	0.211181	0.0263093	0.0857315	139	-	-0.025142	0.0393241
IVW	TG	SelfReported_DSH_Suicide	0.15	0.559969	0.19381	0.00386149	0.0482686	178	-	-0.0240073	0.0197803
Please refer to main text Table 1 for legends
