## Supplementary Tables for "Causal relationships between blood lipids and depression phenotypes: A Mendelian randomization analysis": Table S2 Multivariable MR results.xlsx

### Sheet: multivariate_IVW
exposure	Outcome	r2	nsnp	bxy	bxy_se	bxy_pval	FDR
HDL	DepSymptoms	0.001	75	-0.00407826	0.0139784	0.770474	0.839933
HDL	DepSymptoms	0.01	114	0.000970307	0.0108496	0.928738	0.928738
HDL	DepSymptoms	0.05	157	-0.0135616	0.00903158	0.133206	0.45221
HDL	DepSymptoms	0.1	198	-0.0173148	0.00829719	0.0369038	0.45221
HDL	DepSymptoms	0.15	225	-0.0173748	0.00767512	0.023587	0.45221
HDL	LongestDepression	0.001	78	0.00956471	0.0213461	0.654097	0.839933
HDL	LongestDepression	0.01	116	-0.00526839	0.0182427	0.772738	0.839933
HDL	LongestDepression	0.05	160	-0.00152061	0.0151062	0.919819	0.928738
HDL	LongestDepression	0.1	201	-0.00840324	0.0135996	0.53664	0.745333
HDL	LongestDepression	0.15	230	-0.00530794	0.0127334	0.676786	0.839933
HDL	MDD-2018	0.001	78	0.0423671	0.0298542	0.15586	0.45221
HDL	MDD-2018	0.01	116	0.0372732	0.023822	0.117665	0.45221
HDL	MDD-2018	0.05	161	0.0383456	0.0208035	0.0652952	0.45221
HDL	MDD-2018	0.1	202	0.0245336	0.0183355	0.180884	0.45221
HDL	MDD-2018	0.15	231	0.0186363	0.0164167	0.256289	0.492863
HDL	NumOfDepressionEpisodes	0.001	78	0.0292229	0.0198447	0.140864	0.45221
HDL	NumOfDepressionEpisodes	0.01	116	0.0168405	0.0167002	0.313261	0.559395
HDL	NumOfDepressionEpisodes	0.05	160	0.0194347	0.013842	0.160308	0.45221
HDL	NumOfDepressionEpisodes	0.1	201	0.0175405	0.0127277	0.168163	0.45221
HDL	NumOfDepressionEpisodes	0.15	230	0.0144525	0.0117229	0.217634	0.492863
HDL	SelfReported_DSH_Suicide	0.001	78	-0.295289	0.259869	0.255832	0.492863
HDL	SelfReported_DSH_Suicide	0.01	116	-0.200815	0.223538	0.368998	0.57656
HDL	SelfReported_DSH_Suicide	0.05	160	-0.166747	0.181732	0.358858	0.57656
HDL	SelfReported_DSH_Suicide	0.1	201	-0.0568788	0.164988	0.730286	0.839933
HDL	SelfReported_DSH_Suicide	0.15	230	-0.109545	0.145362	0.451088	0.663365
LDL	DepSymptoms	0.001	62	-0.0111781	0.0123544	0.365579	0.652819
LDL	DepSymptoms	0.01	89	-0.0228357	0.0100274	0.022766	0.0587848
LDL	DepSymptoms	0.05	134	-0.0188676	0.00833015	0.0235139	0.0587848
LDL	DepSymptoms	0.1	172	-0.018587	0.00764161	0.0150016	0.0587848
LDL	DepSymptoms	0.15	205	-0.0202248	0.00701881	0.00395774	0.0494718
LDL	LongestDepression	0.001	66	-0.00278443	0.0153585	0.856136	0.997759
LDL	LongestDepression	0.01	93	-0.0157402	0.0145942	0.280799	0.539999
LDL	LongestDepression	0.05	137	-0.0247162	0.0122812	0.0441644	0.100374
LDL	LongestDepression	0.1	171	-0.0296383	0.0112285	0.00830116	0.0587848
LDL	LongestDepression	0.15	204	-0.0248292	0.0105493	0.0185912	0.0587848
LDL	MDD-2018	0.001	67	-0.0401003	0.0221931	0.0707807	0.14746
LDL	MDD-2018	0.01	93	-0.0466658	0.0193347	0.0157968	0.0587848
LDL	MDD-2018	0.05	138	-0.039776	0.0169934	0.0192492	0.0587848
LDL	MDD-2018	0.1	172	-0.036967	0.0152639	0.0154412	0.0587848
LDL	MDD-2018	0.15	205	-0.0487865	0.0137788	0.000399061	0.00997652
LDL	NumOfDepressionEpisodes	0.001	66	0.000693915	0.0142862	0.96126	0.997759
LDL	NumOfDepressionEpisodes	0.01	93	-0.00291643	0.0133684	0.827306	0.997759
LDL	NumOfDepressionEpisodes	0.05	137	-0.00149862	0.0112632	0.89415	0.997759
LDL	NumOfDepressionEpisodes	0.1	171	-0.00582206	0.0105156	0.579812	0.966353
LDL	NumOfDepressionEpisodes	0.15	204	0.000694936	0.00971831	0.942994	0.997759
LDL	SelfReported_DSH_Suicide	0.001	66	0.0722909	0.192381	0.707089	0.982068
LDL	SelfReported_DSH_Suicide	0.01	93	-0.069857	0.180855	0.699305	0.982068
LDL	SelfReported_DSH_Suicide	0.05	137	-0.0644117	0.148362	0.664178	0.982068
LDL	SelfReported_DSH_Suicide	0.1	171	0.0372145	0.136582	0.78526	0.997759
LDL	SelfReported_DSH_Suicide	0.15	204	-0.000342884	0.122055	0.997759	0.997759
TG	DepSymptoms	0.001	39	0.0175507	0.0176374	0.319696	0.420652
TG	DepSymptoms	0.01	54	0.0301954	0.013932	0.0302089	0.0944027
TG	DepSymptoms	0.05	85	0.0311022	0.0121709	0.010605	0.0493196
TG	DepSymptoms	0.1	108	0.0285548	0.0110243	0.00959301	0.0493196
TG	DepSymptoms	0.15	130	0.0269892	0.0101034	0.0075558	0.0493196
TG	LongestDepression	0.001	40	-0.00581396	0.0252668	0.818012	0.904697
TG	LongestDepression	0.01	61	0.00255537	0.0213876	0.904896	0.904896
TG	LongestDepression	0.05	96	-0.00383544	0.0185252	0.835979	0.904697
TG	LongestDepression	0.1	121	-0.00276866	0.0167237	0.868509	0.904697
TG	LongestDepression	0.15	156	-0.00471707	0.0156474	0.763063	0.904697
TG	MDD-2018	0.001	39	0.0375165	0.0352954	0.287814	0.399742
TG	MDD-2018	0.01	58	0.0464968	0.0282305	0.0995497	0.180207
TG	MDD-2018	0.05	89	0.0639716	0.025608	0.0124859	0.0493196
TG	MDD-2018	0.1	109	0.0665937	0.0228687	0.00359112	0.0448891
TG	MDD-2018	0.15	136	0.0664984	0.0206294	0.00126644	0.0316611
TG	NumOfDepressionEpisodes	0.001	40	0.0402289	0.0234845	0.0867125	0.180207
TG	NumOfDepressionEpisodes	0.01	61	0.0256431	0.0195749	0.190196	0.297182
TG	NumOfDepressionEpisodes	0.05	96	0.0297008	0.0169766	0.0802029	0.180207
TG	NumOfDepressionEpisodes	0.1	121	0.0385399	0.0156528	0.0138095	0.0493196
TG	NumOfDepressionEpisodes	0.15	156	0.029983	0.0144056	0.0374019	0.101762
TG	SelfReported_DSH_Suicide	0.001	40	0.2353	0.308704	0.445928	0.557411
TG	SelfReported_DSH_Suicide	0.01	61	0.363997	0.260976	0.16309	0.271816
TG	SelfReported_DSH_Suicide	0.05	96	0.36632	0.223307	0.100916	0.180207
TG	SelfReported_DSH_Suicide	0.1	121	0.247051	0.203065	0.223752	0.329047
TG	SelfReported_DSH_Suicide	0.15	156	0.367474	0.17956	0.0407047	0.101762

### Sheet: multivariate_Egger
exposure	outcome	r2	bxy	bxy_se	bxy_pval	FDR (of bxy_pval)	intercept	pval_intercept
HDL	DepSymptoms	0.001	0.00638193	0.0178543	0.721338	0.7215	-0.000605314	0.347763
HDL	DepSymptoms	0.01	0.00518139	0.014513	0.721465	0.7215	-0.000230142	0.661854
HDL	DepSymptoms	0.05	-0.0109679	0.0116672	0.347933	0.457625	-0.000146161	0.725138
HDL	DepSymptoms	0.1	-0.0171607	0.0108586	0.114818	0.331667	-8.27894e-06	0.982433
HDL	DepSymptoms	0.15	-0.0145363	0.00978682	0.138147	0.331667	-0.000159935	0.63995
HDL	LongestDepression	0.001	-0.0117578	0.0280811	0.67609	0.7215	0.00117016	0.245429
HDL	LongestDepression	0.01	-0.025852	0.0247065	0.296631	0.437083	0.00105893	0.218808
HDL	LongestDepression	0.05	-0.0297354	0.01984	0.134928	0.331667	0.00146854	0.0302641
HDL	LongestDepression	0.1	-0.0329911	0.0179459	0.0667363	0.331667	0.00125953	0.0373802
HDL	LongestDepression	0.15	-0.016347	0.0162429	0.314718	0.437083	0.000606294	0.274353
HDL	MDD-2018	0.001	0.0593363	0.0390234	0.130683	0.331667	-0.000942325	0.499471
HDL	MDD-2018	0.01	0.0525622	0.0321906	0.10406	0.331667	-0.000796194	0.480237
HDL	MDD-2018	0.05	0.0438364	0.0275435	0.112496	0.331667	-0.000285601	0.760754
HDL	MDD-2018	0.1	0.0253683	0.0243413	0.297953	0.437083	-4.29502e-05	0.958375
HDL	MDD-2018	0.15	0.0299673	0.0209759	0.153769	0.331667	-0.000629013	0.385741
HDL	NumOfDepressionEpisodes	0.001	0.0352059	0.0262308	0.181781	0.349615	-0.000328134	0.726651
HDL	NumOfDepressionEpisodes	0.01	0.0282786	0.0226728	0.213736	0.381607	-0.000588463	0.456017
HDL	NumOfDepressionEpisodes	0.05	0.03711	0.0182531	0.042875	0.331667	-0.000920097	0.139394
HDL	NumOfDepressionEpisodes	0.1	0.0298739	0.0168605	0.077169	0.331667	-0.000631899	0.26555
HDL	NumOfDepressionEpisodes	0.15	0.0323494	0.0149168	0.0305917	0.331667	-0.000982928	0.0539915
HDL	SelfReported_DSH_Suicide	0.001	-0.279205	0.342049	0.415772	0.495	-0.000894251	0.942168
HDL	SelfReported_DSH_Suicide	0.01	-0.423146	0.299445	0.159151	0.331667	0.0116903	0.266147
HDL	SelfReported_DSH_Suicide	0.05	-0.26619	0.240865	0.269933	0.437083	0.00522556	0.525758
HDL	SelfReported_DSH_Suicide	0.1	-0.110668	0.218503	0.61279	0.696364	0.00277083	0.707112
HDL	SelfReported_DSH_Suicide	0.15	-0.168404	0.18615	0.366088	0.457625	0.00329309	0.607678
LDL	DepSymptoms	0.001	-0.0080961	0.0157613	0.608355	0.845	-0.000195414	0.752013
LDL	DepSymptoms	0.01	-0.0233225	0.012665	0.0670687	0.1885	3.1206e-05	0.94968
LDL	DepSymptoms	0.05	-0.0208037	0.0105541	0.049611	0.1885	0.00012137	0.764767
LDL	DepSymptoms	0.1	-0.024927	0.00978917	0.011263	0.0941667	0.000377061	0.300793
LDL	DepSymptoms	0.15	-0.0231139	0.00908778	0.0113028	0.0941667	0.000172647	0.616555
LDL	LongestDepression	0.001	0.00106511	0.0185069	0.95419	0.9542	-0.000331735	0.707919
LDL	LongestDepression	0.01	-0.0137897	0.0178772	0.441389	0.724063	-0.000147081	0.849646
LDL	LongestDepression	0.05	-0.0271584	0.0151962	0.0748605	0.1885	0.000172036	0.784548
LDL	LongestDepression	0.1	-0.0256133	0.0140653	0.0693355	0.1885	-0.000269868	0.634367
LDL	LongestDepression	0.15	-0.0236064	0.0132496	0.0754262	0.1885	-8.37397e-05	0.878616
LDL	MDD-2018	0.001	-0.0262896	0.0269648	0.331298	0.677115	-0.00110935	0.368103
LDL	MDD-2018	0.01	-0.0408629	0.0238225	0.0878224	0.199545	-0.000423229	0.675938
LDL	MDD-2018	0.05	-0.0410055	0.0211826	0.0537879	0.1885	8.46384e-05	0.922388
LDL	MDD-2018	0.1	-0.037072	0.0192181	0.0544375	0.1885	6.9194e-06	0.992814
LDL	MDD-2018	0.15	-0.0475338	0.0174673	0.00674403	0.0941667	-8.31145e-05	0.906996
LDL	NumOfDepressionEpisodes	0.001	-0.00189212	0.0172204	0.912669	0.9542	0.000222629	0.786799
LDL	NumOfDepressionEpisodes	0.01	-0.0152107	0.0163076	0.352058	0.677115	0.000926813	0.191098
LDL	NumOfDepressionEpisodes	0.05	-0.0075847	0.0139258	0.586375	0.845	0.000428497	0.457336
LDL	NumOfDepressionEpisodes	0.1	-0.00966772	0.0131722	0.463403	0.724063	0.000257744	0.627528
LDL	NumOfDepressionEpisodes	0.15	-0.00350694	0.0122026	0.773934	0.92131	0.000287597	0.568887
LDL	SelfReported_DSH_Suicide	0.001	0.013595	0.233702	0.953697	0.9542	0.00485132	0.656936
LDL	SelfReported_DSH_Suicide	0.01	-0.0756908	0.222807	0.734421	0.918	0.00043368	0.964117
LDL	SelfReported_DSH_Suicide	0.05	-0.139012	0.185771	0.454833	0.724063	0.00521006	0.499553
LDL	SelfReported_DSH_Suicide	0.1	-0.0254883	0.171868	0.882178	0.9542	0.00418754	0.547623
LDL	SelfReported_DSH_Suicide	0.15	-0.0593982	0.155637	0.702891	0.918	0.0039939	0.534974
TG	DepSymptoms	0.001	0.0260127	0.0206878	0.210865	0.323889	-0.000490736	0.433476
TG	DepSymptoms	0.01	0.0296684	0.0162258	0.0690063	0.183	3.09034e-05	0.949176
TG	DepSymptoms	0.05	0.0364138	0.0144939	0.0125091	0.0625	-0.000271922	0.499348
TG	DepSymptoms	0.1	0.0363851	0.0133755	0.00681072	0.0425	-0.000369419	0.301942
TG	DepSymptoms	0.15	0.0341576	0.0123385	0.00586011	0.0425	-0.000336362	0.312023
TG	LongestDepression	0.001	-0.00369996	0.030247	0.902823	0.9028	-0.000120021	0.898168
TG	LongestDepression	0.01	0.0133666	0.024917	0.592236	0.657717	-0.000658456	0.397804
TG	LongestDepression	0.05	0.0114271	0.0220752	0.605067	0.657717	-0.000811021	0.205577
TG	LongestDepression	0.1	0.0226672	0.0201562	0.261429	0.32675	-0.00126427	0.0258316
TG	LongestDepression	0.15	0.0202887	0.0190389	0.287113	0.341786	-0.00122835	0.0227303
TG	MDD-2018	0.001	0.0477182	0.0418359	0.256025	0.32675	-0.000590175	0.648059
TG	MDD-2018	0.01	0.0438084	0.0328505	0.183846	0.3175	0.000162962	0.872146
TG	MDD-2018	0.05	0.0666375	0.0302913	0.0285431	0.11875	-0.000144362	0.868728
TG	MDD-2018	0.1	0.086542	0.027417	0.00171793	0.02125	-0.00100144	0.188834
TG	MDD-2018	0.15	0.0835193	0.0247789	0.000811915	0.02	-0.00085735	0.216183
TG	NumOfDepressionEpisodes	0.001	0.0506835	0.0280672	0.0731625	0.183	-0.000593549	0.495577
TG	NumOfDepressionEpisodes	0.01	0.034826	0.0228091	0.128347	0.265192	-0.000559626	0.432556
TG	NumOfDepressionEpisodes	0.05	0.0397495	0.0202539	0.0505692	0.180714	-0.000534113	0.36336
TG	NumOfDepressionEpisodes	0.1	0.0317061	0.01897	0.0954131	0.216818	0.000339783	0.523402
TG	NumOfDepressionEpisodes	0.15	0.0214051	0.0176069	0.224681	0.323889	0.000421547	0.396948
TG	SelfReported_DSH_Suicide	0.001	0.164877	0.368278	0.655083	0.682396	0.00404547	0.724364
TG	SelfReported_DSH_Suicide	0.01	0.362424	0.303076	0.233154	0.323889	9.8257e-05	0.991808
TG	SelfReported_DSH_Suicide	0.05	0.351245	0.26771	0.190455	0.3175	0.000809125	0.917368
TG	SelfReported_DSH_Suicide	0.1	0.364591	0.245271	0.137924	0.265192	-0.00590702	0.393009
TG	SelfReported_DSH_Suicide	0.15	0.411886	0.220487	0.0623522	0.183	-0.00221783	0.723753

### Sheet: multivariableIVW_r2=0.01
exposure	Outcome	r2	nsnp	bxy	bxy_se	bxy_pval	FDR
LDL	DepSymptoms	0.01	89	-0.0228357	0.0100274	0.022766	0.0587848
LDL	MDD-2018	0.01	93	-0.0466658	0.0193347	0.0157968	0.0587848
TG	DepSymptoms	0.01	54	0.0301954	0.013932	0.0302089	0.0944027
TG	MDD-2018	0.01	58	0.0464968	0.0282305	0.0995497	0.180207
TG	SelfReported_DSH_Suicide	0.01	61	0.363997	0.260976	0.16309	0.271816
TG	NumOfDepressionEpisodes	0.01	61	0.0256431	0.0195749	0.190196	0.297182
HDL	MDD-2018	0.01	116	0.0372732	0.023822	0.117665	0.45221
LDL	LongestDepression	0.01	93	-0.0157402	0.0145942	0.280799	0.539999
HDL	NumOfDepressionEpisodes	0.01	116	0.0168405	0.0167002	0.313261	0.559395
HDL	SelfReported_DSH_Suicide	0.01	116	-0.200815	0.223538	0.368998	0.57656
HDL	LongestDepression	0.01	116	-0.00526839	0.0182427	0.772738	0.839933
TG	LongestDepression	0.01	61	0.00255537	0.0213876	0.904896	0.904896
HDL	DepSymptoms	0.01	114	0.000970307	0.0108496	0.928738	0.928738
LDL	SelfReported_DSH_Suicide	0.01	93	-0.069857	0.180855	0.699305	0.982068
LDL	NumOfDepressionEpisodes	0.01	93	-0.00291643	0.0133684	0.827306	0.997759

### Sheet: multivariate_Egger_r2=0.01
exposure	outcome	r2	bxy	bxy_se	bxy_pval	FDR (of bxy_pval)	intercept	pval_intercept
HDL	DepSymptoms	0.01	0.00518139	0.014513	0.721465	0.7215	-0.000230142	0.661854
LDL	DepSymptoms	0.01	-0.0233225	0.012665	0.0670687	0.1885	3.1206e-05	0.94968
TG	DepSymptoms	0.01	0.0296684	0.0162258	0.0690063	0.183	3.09034e-05	0.949176
HDL	LongestDepression	0.01	-0.025852	0.0247065	0.296631	0.437083	0.00105893	0.218808
LDL	LongestDepression	0.01	-0.0137897	0.0178772	0.441389	0.724063	-0.000147081	0.849646
TG	LongestDepression	0.01	0.0133666	0.024917	0.592236	0.657717	-0.000658456	0.397804
HDL	MDD-2018	0.01	0.0525622	0.0321906	0.10406	0.331667	-0.000796194	0.480237
LDL	MDD-2018	0.01	-0.0408629	0.0238225	0.0878224	0.199545	-0.000423229	0.675938
TG	MDD-2018	0.01	0.0438084	0.0328505	0.183846	0.3175	0.000162962	0.872146
HDL	NumOfDepressionEpisodes	0.01	0.0282786	0.0226728	0.213736	0.381607	-0.000588463	0.456017
LDL	NumOfDepressionEpisodes	0.01	-0.0152107	0.0163076	0.352058	0.677115	0.000926813	0.191098
TG	NumOfDepressionEpisodes	0.01	0.034826	0.0228091	0.128347	0.265192	-0.000559626	0.432556
HDL	SelfReported_DSH_Suicide	0.01	-0.423146	0.299445	0.159151	0.331667	0.0116903	0.266147
LDL	SelfReported_DSH_Suicide	0.01	-0.0756908	0.222807	0.734421	0.918	0.00043368	0.964117
TG	SelfReported_DSH_Suicide	0.01	0.362424	0.303076	0.233154	0.323889	9.8257e-05	0.991808
