## Supplementary Tables for "Causal relationships between blood lipids and depression phenotypes: A Mendelian randomization analysis": Table S3 LD score regression results.xlsx

### Sheet: Sheet1
Table S3 LD score regression results of genetic correlation
Psy trait	Lipid trait	rg	se	z	p	FDR		gcov_int	gcov_int_se	gcov_intercept_zscore	gcov_intercept_pval
MDD-2018	Triglycerides	0.1289	0.0341	3.7789	0.0002	0.004		0.0046	0.0061	0.754098	0.45079
DepressiveSymptoms	Triglycerides	0.138	0.048	2.908	0.004	0.04		-0.003	0.006	-0.5	0.617075
DepressiveSymptoms	HDL cholesterol	-0.1	0.05	-1.989	0.047	0.313333		-0.004	0.006	-0.666667	0.504985
MDD-2018	Total Cholesterol	0.0725	0.0399	1.8162	0.0693	0.3465		-0.0024	0.0067	-0.358209	0.720187
MDD-2018	HDL cholesterol	-0.0597	0.0394	-1.5149	0.1298	0.489333		-0.0102	0.0066	-1.54545	0.122236
NumOfDepressionEpisodes	LDL cholesterol	-0.1591	0.1097	-1.4509	0.1468	0.489333		0.0046	0.0054	0.851852	0.394296
MDD-2018	LDL cholesterol	0.0604	0.0456	1.3243	0.1854	0.529714		-0.0029	0.0066	-0.439394	0.660376
LongestDepression	LDL cholesterol	-0.1132	0.0968	-1.1698	0.2421	0.555111		0.0018	0.0055	0.327273	0.743462
LongestDepression	Total Cholesterol	-0.102	0.0887	-1.1509	0.2498	0.555111		-0.001	0.0053	-0.188679	0.850344
NumOfDepressionEpisodes	Total Cholesterol	-0.106	0.1018	-1.0416	0.2976	0.5952		0.0052	0.0055	0.945455	0.344427
NumOfDepressionEpisodes	HDL cholesterol	0.0819	0.0937	0.8742	0.382	0.694545		-0.0029	0.0058	-0.5	0.617075
LongestDepression	HDL cholesterol	-0.0146	0.0911	-0.1603	0.8726	0.9464		-0.0052	0.0053	-0.981132	0.326528
SelfHarmSuicide	HDL cholesterol	-0.5147	0.9491	-0.5423	0.5876	0.9464		-0.0035	0.0056	-0.625	0.531971
DepressiveSymptoms	LDL cholesterol	-0.007	0.053	-0.134	0.893	0.9464		0.007	0.006	1.16667	0.243345
SelfHarmSuicide	LDL cholesterol	0.1664	0.5768	0.2885	0.773	0.9464		0.0003	0.0049	0.0612245	0.95118
DepressiveSymptoms	Total Cholesterol	0.004	0.046	0.082	0.935	0.9464		0.007	0.006	1.16667	0.243345
SelfHarmSuicide	Total Cholesterol	0.0206	0.3059	0.0672	0.9464	0.9464		0.0018	0.0053	0.339623	0.734141
LongestDepression	Triglycerides	-0.014	0.091	-0.1534	0.8781	0.9464		-0.0006	0.0052	-0.115385	0.90814
NumOfDepressionEpisodes	Triglycerides	0.0434	0.1098	0.3953	0.6926	0.9464		-0.0012	0.0058	-0.206897	0.836091
SelfHarmSuicide	Triglycerides	0.2929	0.7722	0.3793	0.7045	0.9464		0.003	0.0052	0.576923	0.563991
For details of the method please also refer to https://github.com/bulik/ldsc/wiki/Heritability-and-Genetic-Correlation
rg = genetic correlation, se = standard error of rg, p = p-value for rg; gcov_int, gcov_int_se = cross-trait LD Score regression intercept and standard error.
A non-significant cross-traits LDSR intercept (ie gcov_intercept_pval>0.05) suggests the lack of sample overlap between the two traits
SNPs from the MHC (chr6 26M~34M) region were removed.
Results were sorted by p-value for genetic correlation.
