## Supplementary Tables for "Causal relationships between blood lipids and depression phenotypes: A Mendelian randomization analysis": Table S4 Steiger test of directionality results.xlsx

### Sheet: Sheet1
Table S4 Steiger Directionality test results
Exposure	Outcome	r2	snp_r2 exposure	snp_r2 outcome	correct_causal_direction	Steiger_pval
LDL	DepSymptoms	0.05	0.088	0.001	TRUE	0
LDL	LongestDepression	0.05	0.0929	0.0014	TRUE	0
LDL	NumOfDepressionEpisodes	0.05	0.0929	0.0011	TRUE	0
LDL	MDD-2018	0.05	0.0931	0.0011	TRUE	0
LDL	SelfReported_DSH_Suicide	0.05	0.0929	0.0004	TRUE	0
HDL	DepSymptoms	0.05	0.0905	0.0013	TRUE	0
HDL	LongestDepression	0.05	0.0928	0.0016	TRUE	0
HDL	NumOfDepressionEpisodes	0.05	0.0928	0.0019	TRUE	0
HDL	MDD-2018	0.05	0.0926	0.0013	TRUE	0
HDL	SelfReported_DSH_Suicide	0.05	0.0928	0.0005	TRUE	0
TG	DepSymptoms	0.05	0.059	0.0008	TRUE	0
TG	LongestDepression	0.05	0.0639	0.0013	TRUE	0
TG	NumOfDepressionEpisodes	0.05	0.0639	0.0012	TRUE	0
TG	MDD-2018	0.05	0.0616	0.0008	TRUE	0
TG	SelfReported_DSH_Suicide	0.05	0.0639	0.0003	TRUE	0
TC	DepSymptoms	0.05	0.0881	0.0012	TRUE	0
TC	LongestDepression	0.05	0.0929	0.0017	TRUE	0
TC	NumOfDepressionEpisodes	0.05	0.0929	0.0015	TRUE	0
TC	MDD-2018	0.05	0.0922	0.0013	TRUE	0
TC	SelfReported_DSH_Suicide	0.05	0.0929	0.0004	TRUE	0
LDL	DepSymptoms	0.1	0.1098	0.0013	TRUE	0
LDL	LongestDepression	0.1	0.1165	0.002	TRUE	0
LDL	NumOfDepressionEpisodes	0.1	0.1165	0.0015	TRUE	0
LDL	MDD-2018	0.1	0.1168	0.0014	TRUE	0
LDL	SelfReported_DSH_Suicide	0.1	0.1165	0.0005	TRUE	0
HDL	DepSymptoms	0.1	0.1094	0.0016	TRUE	0
HDL	LongestDepression	0.1	0.1128	0.0019	TRUE	0
HDL	NumOfDepressionEpisodes	0.1	0.1128	0.0024	TRUE	0
HDL	MDD-2018	0.1	0.1125	0.0016	TRUE	0
HDL	SelfReported_DSH_Suicide	0.1	0.1128	0.0006	TRUE	0
TG	DepSymptoms	0.1	0.0713	0.001	TRUE	0
TG	LongestDepression	0.1	0.0767	0.0017	TRUE	0
TG	NumOfDepressionEpisodes	0.1	0.0767	0.0017	TRUE	0
TG	MDD-2018	0.1	0.0732	0.0009	TRUE	0
TG	SelfReported_DSH_Suicide	0.1	0.0767	0.0004	TRUE	0
TC	DepSymptoms	0.1	0.111	0.0016	TRUE	0
TC	LongestDepression	0.1	0.1167	0.0023	TRUE	0
TC	NumOfDepressionEpisodes	0.1	0.1167	0.0019	TRUE	0
TC	MDD-2018	0.1	0.1147	0.0018	TRUE	0
TC	SelfReported_DSH_Suicide	0.1	0.1167	0.0006	TRUE	0
LDL	DepSymptoms	0.15	0.1291	0.0016	TRUE	0
LDL	LongestDepression	0.15	0.1381	0.0024	TRUE	0
LDL	NumOfDepressionEpisodes	0.15	0.1381	0.002	TRUE	0
LDL	MDD-2018	0.15	0.1384	0.0016	TRUE	0
LDL	SelfReported_DSH_Suicide	0.15	0.1381	0.0006	TRUE	0
HDL	DepSymptoms	0.15	0.1275	0.0019	TRUE	0
HDL	LongestDepression	0.15	0.1316	0.0025	TRUE	0
HDL	NumOfDepressionEpisodes	0.15	0.1316	0.0028	TRUE	0
HDL	MDD-2018	0.15	0.1313	0.0018	TRUE	0
HDL	SelfReported_DSH_Suicide	0.15	0.1316	0.0007	TRUE	0
TG	DepSymptoms	0.15	0.0846	0.0013	TRUE	0
TG	LongestDepression	0.15	0.0941	0.0024	TRUE	0
TG	NumOfDepressionEpisodes	0.15	0.0941	0.0021	TRUE	0
TG	MDD-2018	0.15	0.0883	0.0011	TRUE	0
TG	SelfReported_DSH_Suicide	0.15	0.0941	0.0004	TRUE	0
TC	DepSymptoms	0.15	0.1284	0.002	TRUE	0
TC	LongestDepression	0.15	0.1353	0.0026	TRUE	0
TC	NumOfDepressionEpisodes	0.15	0.1353	0.0024	TRUE	0
TC	MDD-2018	0.15	0.1328	0.002	TRUE	0
TC	SelfReported_DSH_Suicide	0.15	0.1353	0.0007	TRUE	0
snp_r2.exposure: variance explained by the instrument SNPs on the exposure; snp_r2.outcome, variance explained by the instrument SNPs on the outcome; correct_causal_direction, whether the causal direction is from the exposure to the outcome; Steiger_pval, p-value from the Steiger test.
