## Supplementary Tables for "Causal relationships between blood lipids and depression phenotypes: A Mendelian randomization analysis": Table S5 Result of negative control (MPV) experiment.xlsx

### Sheet: a) Formatted_table
Exposure	Outcome	best_r2	bxy	bxy_se	bxy_pval	FDR	nsnps	n_pleio	Intercept (IVW/Egger)	Pleio.p (IVW/Egger)	num_of_r2_levels with p<0.05	num_of_r2_levels FDR<0.1
MR-IVW
MPV	MDD-2018	0.001	0.0350173	0.149944	0.815345	0.998473	30	-	-0.00221648	0.578424	0	0
MPV	DepSymptoms	0.1	0.00976801	0.0795219	0.902238	0.998473	40	-	-0.00104926	0.511795	0	0
MPV	LongestDepression	0.1	-0.0943098	0.119459	0.429836	0.998473	42	-	-0.00205844	0.432923	0	0
MPV	NumOfDepressionEpisodes	0.01	0.0859126	0.107133	0.422596	0.998473	34	-	-7.47472e-05	0.979796	0	0
MPV	SelfReported_DSH_Suicide	0.01	-1.74122	1.5272	0.25423	0.998473	34	-	-0.0470711	0.215072	0	0
MR-Egger
MPV	MDD-2018	0.01	0.281015	0.333475	0.399403	0.9835	34	-	-0.0035057	0.356319	0	0
MPV	DepSymptoms	0.1	0.0882871	0.138772	0.524645	0.9835	40	-	-0.00104926	0.511795	0	0
MPV	LongestDepression	0.001	0.176859	0.28486	0.534688	0.9835	30	-	-0.00316853	0.350767	0	0
MPV	NumOfDepressionEpisodes	0.1	0.213292	0.225732	0.344716	0.9835	42	-	-0.00206214	0.400662	0	0
MPV	SelfReported_DSH_Suicide	0.01	1.99636	3.36005	0.552414	0.9835	34	-	-0.0470711	0.215072	0	0
GSMR
MPV	MDD-2018	0.1	-0.0488981	0.142731	0.731908	0.961778	41	0	-	-	0	0
MPV	DepSymptoms	0.01	-0.0166261	0.0629007	0.791531	0.961778	30	1	-	-	0	0
MPV	LongestDepression	0.1	-0.079347	0.115212	0.491011	0.961778	41	0	-	-	0	0
MPV	NumOfDepressionEpisodes	0.05	0.0727124	0.106228	0.493662	0.961778	36	0	-	-	0	0
MPV	SelfReported_DSH_Suicide	0.01	-1.58658	1.46827	0.279884	0.961778	33	0	-	-	0	0

### Sheet: b) IVW+Egger+GSMR data
Method	Exposure	Outcome	r2	bxy	bxy_se	bxy_pval	FDR	no. of SNPs	n_pleio (GSMR only)	Intercept (Egger/IVW only)	Pleio p (Egger/IVW only)
Egger	Mean platelet volume	Depressive symptoms || id:1000	0.001	0.0193931	0.171061	0.909738	0.9835	28	-	-0.000192681	0.929142
Egger	Mean platelet volume	Depressive symptoms || id:1000	0.01	0.0770154	0.165024	0.64072	0.9835	32	-	-0.00095772	0.629134
Egger	Mean platelet volume	Depressive symptoms || id:1000	0.05	0.0266364	0.153463	0.862204	0.9835	35	-	-0.000295606	0.870131
Egger	Mean platelet volume	Depressive symptoms || id:1000	0.1	0.0882871	0.138772	0.524645	0.9835	40	-	-0.00104926	0.511795
Egger	Mean platelet volume	Depressive symptoms || id:1000	0.15	0.0659634	0.134328	0.623384	0.9835	43	-	-0.000847467	0.580613
Egger	Mean platelet volume	LongestDepression	0.001	0.176859	0.28486	0.534688	0.9835	30	-	-0.00316853	0.350767
Egger	Mean platelet volume	LongestDepression	0.01	0.0909099	0.272905	0.739044	0.9835	34	-	-0.00173637	0.576565
Egger	Mean platelet volume	LongestDepression	0.05	0.0053883	0.259773	0.983451	0.9835	37	-	-0.000666086	0.817883
Egger	Mean platelet volume	LongestDepression	0.1	0.0715725	0.241591	0.767036	0.9835	42	-	-0.00205844	0.432923
Egger	Mean platelet volume	LongestDepression	0.15	-0.0234893	0.234314	0.920148	0.9835	45	-	-0.000544625	0.828792
Egger	Mean platelet volume	MDD-2018	0.001	0.201767	0.335455	0.547526	0.9835	30	-	-0.00221648	0.578424
Egger	Mean platelet volume	MDD-2018	0.01	0.281015	0.333475	0.399403	0.9835	34	-	-0.0035057	0.356319
Egger	Mean platelet volume	MDD-2018	0.05	0.116611	0.329693	0.723568	0.9835	37	-	-0.000772777	0.833603
Egger	Mean platelet volume	MDD-2018	0.1	0.23533	0.302865	0.437151	0.9835	42	-	-0.0029203	0.375693
Egger	Mean platelet volume	MDD-2018	0.15	0.242483	0.304764	0.42624	0.9835	45	-	-0.00244865	0.45449
Egger	Mean platelet volume	NumOfDepressionEpisodes	0.001	0.116905	0.251084	0.641502	0.9835	30	-	-0.000431199	0.885506
Egger	Mean platelet volume	NumOfDepressionEpisodes	0.01	0.0917831	0.258908	0.722963	0.9835	34	-	-7.47472e-05	0.979796
Egger	Mean platelet volume	NumOfDepressionEpisodes	0.05	0.017019	0.243426	0.944262	0.9835	37	-	0.000892729	0.742011
Egger	Mean platelet volume	NumOfDepressionEpisodes	0.1	0.213292	0.225732	0.344716	0.9835	42	-	-0.00206214	0.400662
Egger	Mean platelet volume	NumOfDepressionEpisodes	0.15	0.0344545	0.211834	0.870795	0.9835	45	-	0.00056933	0.802634
Egger	Mean platelet volume	SelfHarmSuicide_logistic	0.001	0.981889	3.51462	0.779959	0.9835	30	-	-0.0303527	0.464872
Egger	Mean platelet volume	SelfHarmSuicide_logistic	0.01	1.99636	3.36005	0.552414	0.9835	34	-	-0.0470711	0.215072
Egger	Mean platelet volume	SelfHarmSuicide_logistic	0.05	0.447869	3.24002	0.890058	0.9835	37	-	-0.0250156	0.484858
Egger	Mean platelet volume	SelfHarmSuicide_logistic	0.1	-1.29338	3.23469	0.689269	0.9835	42	-	-0.00173644	0.96031
Egger	Mean platelet volume	SelfHarmSuicide_logistic	0.15	-0.308545	3.06518	0.919819	0.9835	45	-	-0.0153617	0.639061
GSMR	Mean platelet volume	Depressive symptoms || id:1000	0.001	-0.0108704	0.064857	0.866894	0.961771	27	1	-	-
GSMR	Mean platelet volume	Depressive symptoms || id:1000	0.01	-0.0166261	0.0629007	0.791531	0.961771	30	1	-	-
GSMR	Mean platelet volume	Depressive symptoms || id:1000	0.05	-0.00833492	0.061928	0.892936	0.961771	33	1	-	-
GSMR	Mean platelet volume	Depressive symptoms || id:1000	0.1	0.00601862	0.0625189	0.923307	0.961771	38	1	-	-
GSMR	Mean platelet volume	Depressive symptoms || id:1000	0.15	-0.010151	0.0613787	0.868642	0.961771	41	1	-	-
GSMR	Mean platelet volume	LongestDepression	0.001	-0.0683214	0.119622	0.567903	0.961771	30	0	-	-
GSMR	Mean platelet volume	LongestDepression	0.01	-0.0664552	0.116587	0.568674	0.961771	33	0	-	-
GSMR	Mean platelet volume	LongestDepression	0.05	-0.0419158	0.114463	0.714219	0.961771	36	0	-	-
GSMR	Mean platelet volume	LongestDepression	0.1	-0.079347	0.115212	0.491011	0.961771	41	0	-	-
GSMR	Mean platelet volume	LongestDepression	0.15	-0.065482	0.113929	0.565451	0.961771	44	0	-	-
GSMR	Mean platelet volume	MDD-2018	0.001	-0.0213847	0.147679	0.884864	0.961771	30	0	-	-
GSMR	Mean platelet volume	MDD-2018	0.01	-0.016431	0.144144	0.909246	0.961771	33	0	-	-
GSMR	Mean platelet volume	MDD-2018	0.05	0.00364437	0.141658	0.979475	0.9795	36	0	-	-
GSMR	Mean platelet volume	MDD-2018	0.1	-0.0488981	0.142731	0.731908	0.961771	41	0	-	-
GSMR	Mean platelet volume	MDD-2018	0.15	-0.0355809	0.141007	0.800782	0.961771	44	0	-	-
GSMR	Mean platelet volume	NumOfDepressionEpisodes	0.001	0.0420413	0.110903	0.704628	0.961771	30	0	-	-
GSMR	Mean platelet volume	NumOfDepressionEpisodes	0.01	0.0391364	0.108103	0.71733	0.961771	33	0	-	-
GSMR	Mean platelet volume	NumOfDepressionEpisodes	0.05	0.0727124	0.106228	0.493662	0.961771	36	0	-	-
GSMR	Mean platelet volume	NumOfDepressionEpisodes	0.1	0.0347886	0.106963	0.745001	0.961771	41	0	-	-
GSMR	Mean platelet volume	NumOfDepressionEpisodes	0.15	0.0520876	0.105761	0.622365	0.961771	44	0	-	-
GSMR	Mean platelet volume	SelfHarmSuicide_logistic	0.001	-1.36026	1.50889	0.367326	0.961771	30	0	-	-
GSMR	Mean platelet volume	SelfHarmSuicide_logistic	0.01	-1.58658	1.46827	0.279884	0.961771	33	0	-	-
GSMR	Mean platelet volume	SelfHarmSuicide_logistic	0.05	-1.35703	1.44013	0.346039	0.961771	36	0	-	-
GSMR	Mean platelet volume	SelfHarmSuicide_logistic	0.1	-1.2505	1.45201	0.389117	0.961771	41	0	-	-
GSMR	Mean platelet volume	SelfHarmSuicide_logistic	0.15	-1.52105	1.43486	0.289111	0.961771	44	0	-	-
IVW	Mean platelet volume	Depressive symptoms || id:1000	0.001	0.0057624	0.0881989	0.947908	0.9985	28	-	-0.000192681	0.929142
IVW	Mean platelet volume	Depressive symptoms || id:1000	0.01	0.00555768	0.0853689	0.948093	0.9985	32	-	-0.00095772	0.629134
IVW	Mean platelet volume	Depressive symptoms || id:1000	0.05	0.00440905	0.0815849	0.956901	0.9985	35	-	-0.000295606	0.870131
IVW	Mean platelet volume	Depressive symptoms || id:1000	0.1	0.00976801	0.0795219	0.902238	0.9985	40	-	-0.00104926	0.511795
IVW	Mean platelet volume	Depressive symptoms || id:1000	0.15	0.00222212	0.078031	0.977281	0.9985	43	-	-0.000847467	0.580613
IVW	Mean platelet volume	LongestDepression	0.001	-0.0604693	0.13641	0.657555	0.9985	30	-	-0.00316853	0.350767
IVW	Mean platelet volume	LongestDepression	0.01	-0.0455396	0.126608	0.71908	0.9985	34	-	-0.00173637	0.576565
IVW	Mean platelet volume	LongestDepression	0.05	-0.0477601	0.122734	0.697177	0.9985	37	-	-0.000666086	0.817883
IVW	Mean platelet volume	LongestDepression	0.1	-0.0943098	0.119459	0.429836	0.9985	42	-	-0.00205844	0.432923
IVW	Mean platelet volume	LongestDepression	0.15	-0.0675934	0.117532	0.56522	0.9985	45	-	-0.000544625	0.828792
IVW	Mean platelet volume	MDD-2018	0.001	0.0350173	0.149944	0.815345	0.9985	30	-	-0.00221648	0.578424
IVW	Mean platelet volume	MDD-2018	0.01	0.00515436	0.152242	0.972992	0.9985	34	-	-0.0035057	0.356319
IVW	Mean platelet volume	MDD-2018	0.05	0.0549753	0.158101	0.728049	0.9985	37	-	-0.000772777	0.833603
IVW	Mean platelet volume	MDD-2018	0.1	0.000289256	0.151167	0.998473	0.9985	42	-	-0.0029203	0.375693
IVW	Mean platelet volume	MDD-2018	0.15	0.0438054	0.160244	0.784572	0.9985	45	-	-0.00244865	0.45449
IVW	Mean platelet volume	NumOfDepressionEpisodes	0.001	0.0846253	0.11155	0.448075	0.9985	30	-	-0.000431199	0.885506
IVW	Mean platelet volume	NumOfDepressionEpisodes	0.01	0.0859126	0.107133	0.422596	0.9985	34	-	-7.47472e-05	0.979796
IVW	Mean platelet volume	NumOfDepressionEpisodes	0.05	0.0882107	0.106077	0.40565	0.9985	37	-	0.000892729	0.742011
IVW	Mean platelet volume	NumOfDepressionEpisodes	0.1	0.0472081	0.105341	0.654049	0.9985	42	-	-0.00206214	0.400662
IVW	Mean platelet volume	NumOfDepressionEpisodes	0.15	0.0805295	0.104005	0.438761	0.9985	45	-	0.00056933	0.802634
IVW	Mean platelet volume	SelfHarmSuicide_logistic	0.001	-1.31465	1.62041	0.41719	0.9985	30	-	-0.0303527	0.464872
IVW	Mean platelet volume	SelfHarmSuicide_logistic	0.01	-1.74122	1.5272	0.25423	0.9985	34	-	-0.0470711	0.215072
IVW	Mean platelet volume	SelfHarmSuicide_logistic	0.05	-1.57064	1.4864	0.290659	0.9985	37	-	-0.0250156	0.484858
IVW	Mean platelet volume	SelfHarmSuicide_logistic	0.1	-1.43503	1.63702	0.380698	0.9985	42	-	-0.00173644	0.96031
IVW	Mean platelet volume	SelfHarmSuicide_logistic	0.15	-1.5671	1.54836	0.311491	0.9985	45	-	-0.0153617	0.639061
