## Supplementary Tables for "Causal relationships between blood lipids and depression phenotypes: A Mendelian randomization analysis": Table S6 Full results of MR analysis in which MDD is considered as exposure.xlsx

### Sheet: combined
Method	Exposure	Outcome	r2	bxy	bxy_se	bxy_pval	FDR	no. of SNPs	n_pleio (GSMR only)	Intercept (Egger/IVW only)	Pleio p (Egger/IVW only)
Egger	MDD-2018-10kSNP	HDL	0.001	0.296912	0.22433	0.185653	0.386335	32	-	-0.00999247	0.149316
Egger	MDD-2018-10kSNP	HDL	0.01	0.199788	0.202467	0.323755	0.404693	36	-	-0.00677576	0.281238
Egger	MDD-2018-10kSNP	HDL	0.05	0.21517	0.18405	0.242369	0.386335	38	-	-0.00717233	0.213501
Egger	MDD-2018-10kSNP	HDL	0.1	0.196656	0.178444	0.270435	0.386335	39	-	-0.00664773	0.236549
Egger	MDD-2018-10kSNP	HDL	0.15	0.196656	0.178444	0.270435	0.386335	39	-	-0.00664773	0.236549
Egger	MDD-2018-10kSNP	LDL	0.001	-0.579451	0.241259	0.0163157	0.219233	32	-	0.0180812	0.0152881
Egger	MDD-2018-10kSNP	LDL	0.01	-0.393701	0.220498	0.0741793	0.296717	36	-	0.0127048	0.063635
Egger	MDD-2018-10kSNP	LDL	0.05	-0.413391	0.200284	0.0390156	0.219233	38	-	0.0133157	0.0338667
Egger	MDD-2018-10kSNP	LDL	0.1	-0.391726	0.194351	0.0438466	0.219233	39	-	0.0127018	0.0378872
Egger	MDD-2018-10kSNP	LDL	0.15	-0.391726	0.194351	0.0438466	0.219233	39	-	0.0127018	0.0378872
Egger	MDD-2018-10kSNP	TC	0.001	-0.362756	0.247811	0.143237	0.386335	32	-	0.0109499	0.152812
Egger	MDD-2018-10kSNP	TC	0.01	-0.246041	0.222543	0.268906	0.386335	36	-	0.00774926	0.262399
Egger	MDD-2018-10kSNP	TC	0.05	-0.25624	0.202026	0.204672	0.386335	38	-	0.00809014	0.201382
Egger	MDD-2018-10kSNP	TC	0.1	-0.261702	0.195508	0.180709	0.386335	39	-	0.00824488	0.180587
Egger	MDD-2018-10kSNP	TC	0.15	-0.261702	0.195508	0.180709	0.386335	39	-	0.00824488	0.180587
Egger	MDD-2018-10kSNP	TG	0.001	-0.188912	0.231558	0.414596	0.436417	32	-	0.0083417	0.243552
Egger	MDD-2018-10kSNP	TG	0.01	-0.133524	0.210683	0.526232	0.526232	36	-	0.00621985	0.34157
Egger	MDD-2018-10kSNP	TG	0.05	-0.202359	0.192295	0.292645	0.390193	38	-	0.00817462	0.174489
Egger	MDD-2018-10kSNP	TG	0.1	-0.163749	0.187298	0.381969	0.42441	39	-	0.00707972	0.229313
Egger	MDD-2018-10kSNP	TG	0.15	-0.163749	0.187298	0.381969	0.42441	39	-	0.00707972	0.229313
GSMR	MDD-2018-10kSNP	HDL	0.001	-0.027931	0.0295951	0.345286	0.973824	32	0	-	-
GSMR	MDD-2018-10kSNP	HDL	0.01	-0.0226705	0.0278869	0.416251	0.973824	36	0	-	-
GSMR	MDD-2018-10kSNP	HDL	0.05	-0.0175599	0.0271307	0.517481	0.973824	38	0	-	-
GSMR	MDD-2018-10kSNP	HDL	0.1	-0.0173274	0.026784	0.517676	0.973824	39	0	-	-
GSMR	MDD-2018-10kSNP	HDL	0.15	-0.0173274	0.026784	0.517676	0.973824	39	0	-	-
GSMR	MDD-2018-10kSNP	LDL	0.001	0.00105278	0.032085	0.973824	0.973824	32	0	-	-
GSMR	MDD-2018-10kSNP	LDL	0.01	0.00750571	0.0302386	0.803967	0.973824	36	0	-	-
GSMR	MDD-2018-10kSNP	LDL	0.05	0.00260519	0.0294306	0.929464	0.973824	38	0	-	-
GSMR	MDD-2018-10kSNP	LDL	0.1	0.00126945	0.0290706	0.965169	0.973824	39	0	-	-
GSMR	MDD-2018-10kSNP	LDL	0.15	0.00126945	0.0290706	0.965169	0.973824	39	0	-	-
GSMR	MDD-2018-10kSNP	TC	0.001	-0.0140303	0.0314198	0.655206	0.973824	32	0	-	-
GSMR	MDD-2018-10kSNP	TC	0.01	-0.00305692	0.0296059	0.917762	0.973824	36	0	-	-
GSMR	MDD-2018-10kSNP	TC	0.05	-0.00553906	0.0288073	0.847523	0.973824	38	0	-	-
GSMR	MDD-2018-10kSNP	TC	0.1	-0.00884368	0.0284464	0.755885	0.973824	39	0	-	-
GSMR	MDD-2018-10kSNP	TC	0.15	-0.00884368	0.0284464	0.755885	0.973824	39	0	-	-
GSMR	MDD-2018-10kSNP	TG	0.001	0.0690354	0.0290268	0.0173912	0.233326	32	0	-	-
GSMR	MDD-2018-10kSNP	TG	0.01	0.0600484	0.0273512	0.0281306	0.233326	36	0	-	-
GSMR	MDD-2018-10kSNP	TG	0.05	0.0503992	0.0266212	0.0583315	0.233326	38	0	-	-
GSMR	MDD-2018-10kSNP	TG	0.1	0.0514492	0.026311	0.0505327	0.233326	39	0	-	-
GSMR	MDD-2018-10kSNP	TG	0.15	0.0514492	0.026311	0.0505327	0.233326	39	0	-	-
IVW	MDD-2018-10kSNP	HDL	0.001	-0.023288	0.035464	0.511396	0.995572	32	-	-0.00999247	0.149316
IVW	MDD-2018-10kSNP	HDL	0.01	-0.0160158	0.0324388	0.621501	0.995572	36	-	-0.00677576	0.281238
IVW	MDD-2018-10kSNP	HDL	0.05	-0.0110263	0.0308531	0.720807	0.995572	38	-	-0.00717233	0.213501
IVW	MDD-2018-10kSNP	HDL	0.1	-0.0119454	0.0300877	0.691353	0.995572	39	-	-0.00664773	0.236549
IVW	MDD-2018-10kSNP	HDL	0.15	-0.0119454	0.0300877	0.691353	0.995572	39	-	-0.00664773	0.236549
IVW	MDD-2018-10kSNP	LDL	0.001	-0.000220867	0.0397942	0.995572	0.995572	32	-	0.0180812	0.0152881
IVW	MDD-2018-10kSNP	LDL	0.01	0.0108269	0.0364529	0.766458	0.995572	36	-	0.0127048	0.063635
IVW	MDD-2018-10kSNP	LDL	0.05	0.00640575	0.0348528	0.854174	0.995572	38	-	0.0133157	0.0338667
IVW	MDD-2018-10kSNP	LDL	0.1	0.00675813	0.0339831	0.842366	0.995572	39	-	0.0127018	0.0378872
IVW	MDD-2018-10kSNP	LDL	0.15	0.00675813	0.0339831	0.842366	0.995572	39	-	0.0127018	0.0378872
IVW	MDD-2018-10kSNP	TC	0.001	-0.0120881	0.041029	0.768281	0.995572	32	-	0.0109499	0.152812
IVW	MDD-2018-10kSNP	TC	0.01	0.00065141	0.0371459	0.986009	0.995572	36	-	0.00774926	0.262399
IVW	MDD-2018-10kSNP	TC	0.05	-0.00126629	0.0352602	0.971352	0.995572	38	-	0.00809014	0.201382
IVW	MDD-2018-10kSNP	TC	0.1	-0.00319697	0.03441	0.925977	0.995572	39	-	0.00824488	0.180587
IVW	MDD-2018-10kSNP	TC	0.15	-0.00319697	0.03441	0.925977	0.995572	39	-	0.00824488	0.180587
IVW	MDD-2018-10kSNP	TG	0.001	0.078399	0.0380872	0.0395508	0.393171	32	-	0.0083417	0.243552
IVW	MDD-2018-10kSNP	TG	0.01	0.0647081	0.0352959	0.0667571	0.393171	36	-	0.00621985	0.34157
IVW	MDD-2018-10kSNP	TG	0.05	0.0556524	0.0340329	0.101996	0.407984	38	-	0.00817462	0.174489
IVW	MDD-2018-10kSNP	TG	0.1	0.0586565	0.0333528	0.0786342	0.393171	39	-	0.00707972	0.229313
IVW	MDD-2018-10kSNP	TG	0.15	0.0586565	0.0333528	0.0786342	0.393171	39	-	0.00707972	0.229313
